# TWIST1 homodimers and heterodimers orchestrate lineage-specific differentiation

**DOI:** 10.1101/672824

**Authors:** Xiaochen Fan, Ashley J. Waardenberg, Madeleine Demuth, Pierre Osteil, Jane Sun, David A.F. Loebel, Mark Graham, Patrick P.L. Tam, Nicolas Fossat

## Abstract

The extensive array of bHLH transcription factors and their combinations as dimers underpin the diversity of molecular function required for cell type specification during embryogenesis. The bHLH factor TWIST1 plays pleiotropic roles during development. However, which combinations of TWIST1 dimers are involved and what impact each dimer imposes on the gene regulation network controlled by TWIST1 remain elusive. In this work, proteomic profiling of human-TWIST1 expressing cell lines and transcriptome analysis of mouse cranial mesenchyme have revealed that TWIST1 homodimer and heterodimers with TCF3, TCF4 and TCF12 E-proteins are the predominant dimer combinations. Dimers formation or their balance are altered by disease-causing mutations in TWIST1 helix domains, which may account for the defective differentiation of the craniofacial mesenchyme observed in patients. Functional analyses of the loss and gain of TWIST1-E-protein dimer activity have revealed previously unappreciated roles in guiding lineage differentiation of embryonic stem cells: TWIST1-E-protein heterodimers activate the differentiation of mesoderm and neural crest cells which is accompanied by epithelial-to-mesenchymal transition, while TWIST1 homodimers maintain the stem cells in a progenitor state and block entry to the endoderm lineage.
