## Supplemental Table 1 for "TWIST1 homodimers and heterodimers orchestrate lineage-specific differentiation"

### Sheet: Sheet1
Mouse bHLH	Wnt-1	Mesp-1
Twist2	7.5193	9.9633		Factors significantly enriched in cranial mesoderm
Tcf15	7.6214	9.5229
Tal1	6.7004	9.0737
Lyl1	6.8612	9.3567		Factors significantly enriched in cranial neural crest
Msc	7.2676	9.6973
Lmo2	7.4931	11.2998
Tal2	9.0832	7.2087		Factors expressed in both tissues but not significanlty enriched
Tcfe2a	7.5692	7.0411
Sim2	7.0651	6.6754
Neurod4	7.1497	6.7243
Hes6	10.5688	9.9661
Hes5	8.7732	7.1316
Usf1	8.1106	7.9325
Twist1	10.2674	9.4167
Tcfe3	7.4867	7.4315
Tcf12	8.6124	8.4269
Srebf2	9.3663	9.1508
Olig3	7.6206	7.0765
Neurog2	7.1325	6.7443
Neurod2	7.0907	7.0303
Ncoa3	7.0927	7.1582
Myog	7.0192	7.0732
Mad	7.9376	8.3859
Mxd3	7.2226	7.3708
Mnt	7.0908	6.9363
Id4	7.0957	6.8174
Id3	10.426	10.4014
Id2	8.4953	8.1471
Id1	11.8431	11.3732
Hif3a	7.1944	7.0921
HeyL	7.2147	6.8837
Hey1	9.4024	9.006
Hes1	8.9572	8.3637
NCOA2	7.0534	7.057
AHRR	7.4938	7.2784
TCFL5	7.2224	6.8981
Ascl1	7.0597	6.9568
Arnt	7.6893	7.6077
Mlxipl	7.1083	6.9213
Crebbp	7.3355	7.227
Ep300	9.7176	9.4223
Isl1	7.872	8.5707
Map3k10	7.9142	7.8126
Psmd9	7.5159	7.6366
Sirt1	8.2982	7.7973
Sox9	11.6405	11.1383
Sp1	7.1037	7.0383
Tcf3	10.4376	10.5795
Tcf4	11.5802	11.5081
Tsc22d3	9.8728	9.5658
Ube2i	7.3665	7.3636
Usf2	7.2472	6.9781
Atoh8	7.0671	7.0365
Ebf1	7.0173	7.3079
Ebf2	8.522	8.3116
Ebf3	10.0536	10.1887
Mga	7.1961	7.3304
Mxd4	7.4049	7.8185
Wbscr14	6.7123	6.6803
Unk2	#N/A	#N/A
TFAP4	#N/A	#N/A
Tcfec	6.7469	6.819
Tcfeb	6.8377	6.7584
Srebf1	6.8613	6.6791
Sim1	6.6385	6.64
Sef2	#N/A	#N/A
Scx	6.8428	7.0902
Ptf1a	6.7314	6.7465
Out	#N/A	#N/A
Olig2	6.6334	6.7574
Olig1	6.8924	6.7076
Npas3	6.7994	7.0053
Npas2	6.7079	6.7578
Npas1	6.7124	6.7062
Nmyc1	#N/A	#N/A
Hen2	#N/A	#N/A
Nhlh1	6.6501	6.6847
Neurog3	6.714	6.739
Neurog1	6.9506	6.947
Neurod1	6.7049	6.6765
Myod1	6.8072	6.7783
Myf6	6.8513	6.8973
Myf5	6.6447	6.6361
Myc	6.8229	6.8071
Mxd1	6.7334	6.7965
Musc	#N/A	#N/A
MS6N1	#N/A	#N/A
Mix	#N/A	#N/A
Mixipi	#N/A	#N/A
Mitf	6.8097	6.78
Mist1	6.6885	6.6842
Mesp2	6.6696	6.6829
Mesp1	6.6518	6.6728
Max	6.8627	6.8191
Mad4	#N/A	#N/A
Lyl2	#N/A	#N/A
Lmyc1	#N/A	#N/A
Hey2	6.7887	6.7108
Hes7	6.9449	6.8214
Hes3	6.6006	6.6317
Hes2	6.6448	6.7149
Helt	6.663	6.668
Hand2	6.7183	6.7398
Hand1	6.7029	6.6707
Fig1a	#N/A	#N/A
Ferd3L	6.9994	7.0606
EPAS1	6.7879	6.8175
NCOA1	6.7966	6.7648
AHR	6.7127	6.6971
HIF1	#N/A	#N/A
NPAS4	6.8587	6.9597
SOHLH2	6.963	6.8898
Bhlhb2	6.8099	7.0457
UNK3	#N/A	#N/A
Atoh7	#N/A	#N/A
Atoh1	6.6859	6.6205
Ascl4	#N/A	#N/A
Ascl3	6.7265	6.7134
Ascl2	6.8727	6.8902
Arntl2	6.659	6.6913
Arntl	6.8203	6.843
Arnt2	6.6841	6.6722
Bhlha15	#N/A	#N/A
Lsr	6.7751	6.7767
Ascl5	#N/A	#N/A
Bhlhe40	#N/A	#N/A
Bhlhe41	#N/A	#N/A
Hand1	6.7029	6.6707
Ikzf4	#N/A	#N/A
Kdm1a	#N/A	#N/A
Runx2	6.8253	6.8852
Tcf21	6.8184	7.7128
Bhlha9	#N/A	#N/A
Bhlhe22	#N/A	#N/A
Bhlhe23	#N/A	#N/A
Ebf4	6.8966	7
Figla	6.958	6.889
Gm4969	#N/A	#N/A
Gm608	6.8543	6.7903
Hand2	6.7183	6.7398
Hif1a	6.8685	6.9228
Mlx	6.8793	6.7991
Mlxip	6.7879	6.7072
Msgn1	#N/A	#N/A
Mxi1	6.8575	6.8727
Mycl	#N/A	#N/A
Mycn	6.7248	6.6939
Mycs	6.7691	6.693
Neurod1	6.7049	6.6765
Neurod6	6.6399	6.6505
Nhlh2	6.6267	6.693
Sohlh1	6.9792	6.9687
Tal1	6.7004	9.0737
Tcf23	6.9502	6.9904
Tfe3	#N/A	#N/A
Tfeb	#N/A	#N/A
Tfec	#N/A	#N/A
