## Supplemental Table 5 for "TWIST1 homodimers and heterodimers orchestrate lineage-specific differentiation"

### Sheet: 5.Co-IP & BiFC
Code	Gene concered	Sequence	Size (nt)	Tm NEB	Caracteristics	Purpose	Comments
IF 5.21_Tfe3F	Tfe3 mouse	tattttGAATTCaccATGTACCCATACGATGTTCCAGATTACGCTTCATCTTCTTCATCACGGGTC	66	64	EcoRI gaattc hindIII aagctt kozak and HA tag	Cloning into pCMV-Sport6 plasmid
IF 5.22_Tfe3R	Tfe3 mouse	tattttAAGCTTTCAGGACTCCTCTTCCATGC	32	64		Cloning into pCMV-Sport6 plasmid
IF 5.23_Runx2_F	Runx2 mouse	tattttGTCGACaccATGTACCCATACGATGTTCCAGATTACGCTGCGTCAAACAGCCTCTTCAG	65	65	SalI GTCGAC Xbal tctaga	Cloning into pCMV-Sport6 plasmid
IF 5.24_Runx2_R	Runx2 mouse	tattattctagaTCAATATGGCCGCCAAACAG	32	68		Cloning into pCMV-Sport6 plasmid
IF 5.25_Ebf2_F	Ebf2	tattttGAATTCaccATGTACCCATACGATGTTCCAGATTACGCTTTTGGGATTCAAGATACGCTAG	67	62	EcoRI gaattc hindIII aagctt kozak and HA tag	Cloning into pCMV-Sport6 plasmid
IF 5.26_Ebf2_R	Ebf2	tattttAAGCTTTTACATCGGGGGAACAACAAG	33	66		Cloning into pCMV-Sport6 plasmid
IF 5.27_Hand2_F	Hand2	tattttGAATTCaccATGTACCCATACGATGTTCCAGATTACGCTAGTCTGGTGGGGGGCTTTC	64	68	EcoRI gaattc hindIII aagctt kozak and HA tag	Cloning into pCMV-Sport6 plasmid
IF 5.28_Hand2_R	Hand2	tattttAAGCTTTCACTGCTTGAGCTCCAGGG	32	68		Cloning into pCMV-Sport6 plasmid
IF 5.29_Tfe3_F2	Tfe3 mouse	tatcgaattcaccATGTCATCTTCTTCATCACGG	34	62	EcoRI gaattc/	Cloning into pCMV-Sport6 plasmid
IF 5.31_smarce_F	smarce1 mouse	tatcgaattcCGCGGTGTCTCAGATTCAT	29	64		Cloning into pCMV-Sport6 plasmid	located at 3'UTR region
IF 5.32_smarce_R2	smarce1 mouse	tcttgcggccgctCTCCTTCTTCTCGTCTTCTG	33	58	no-stop	Cloning into pCMV-Sport6 plasmid
IF 5.33_Dvl1_F	Dvl1	tatcgaattcaccATGGCGGAGACCAAAATCATC	34	66	EcoRI	Cloning into pCMV-Sport6 plasmid
IF 5.34_Dvl1_R2	Dvl1	tcttgcggccgctCATGATGTCCACAAAGAACTCAC	36	66	no-stop	Cloning into pCMV-Sport6 plasmid
IF 5.35_Chd7_F	Chd7	tatcgtcgacaccATGTTCTCCGACCTGGAAAGCG	35	68	SalI NotI	Cloning into pCMV-Sport6 plasmid
IF 5.36_Chd7_R	Chd7	tcttgcggccgccTTCTGGCTGCGACGACTC	31	66	no-stop	Cloning into pCMV-Sport6 plasmid
IF 5.37_Prrx1_F	Prrx1	tatcgaattcaccATGACCTCCAGCTACGGG	31	63	EcoRI gaattc SalI gtcgac	Cloning into pCMV-Sport6 plasmid
IF 5.38_Prrx1/2_R	Prrx1/prrx2	tcttgtcgacgaGTTGACTGTTGGCACCTGG	31	64		Cloning into pCMV-Sport6 plasmid
IF 5.39_Prrx2_F	Prrx2	tatcgaattcAAACTGCTTCTGGGAGTCCG	30			Cloning into pCMV-Sport6 plasmid
IF 5.40_Dvl1_M	Dvl1	CTCAACATGGAGAGGCACC	19		Sequencing	Cloning into pCMV-Sport6 plasmid
IF 5.41_Chd8_F	Chd8	tatcgtcgacaccATGAGGAGCCGACTCACCTCAC	35	65	SalI+NotI	Cloning into pCMV-Sport6 plasmid
IF 5.42_Chd8_R	Chd8	tcttgcggccgccGTCGTCAGCATCTTCACTGG	33	62	NotI	Cloning into pCMV-Sport6 plasmid
IF 5.43_Prrx1/2_R2	Prrx1/prrx2	tctttctagaGTTGACTGTTGGCACCTGG	29		XbaI tctaga	Cloning into pCMV-Sport6 plasmid
IF5.44_Twist1_VN173_F	Twist1_VN173_F	tattgaattctATGATGCAGGACGTGTCC	29		EcoRI	To fuse VN173 at C'term of Twist1, and Flag at N'term
IF5.45_Twist1_VN173_R	Twist1_VN173_R	tcttgtcgacGTGGGACGCGGACATGG	27		SalI Twist1 without STOP	BiFC
IF5.47_Twist1_CC155_R	Twist1_CC155_R	tcttgtcgacaaGTGGGACGCGGACATGG	29	72	SalI	To fuse CC155 at C'term of Twist1
IF5.48_Tcf12_CrN173_F	Tcf12_CrN173_F	tcttaagcttATGAATCCCCAGCAGCAG	28		HindIII Tcf12	To fuse CrN173 at C'term of gene and Flag at C'term
IF5.49_Tcf12_CrN173_R	Tcf12_CrN173_R	tcttgtcgacCAGATGACCCATAGGGTT	28		SalI Tcf12 without STOP	BiFC
IF5.50_Tcf3_CrN173_F	Tcf3_CrN173_F	tcttaagcttATGATGAACCAGTCTCAGAG	30		HindIII Tcf3	To fuse CrN173 at C'term of gene and Flag at C'term
IF5.51_Tcf3_CrN173_R	Tcf3_CrN173_R	tcttgtcgacCAGGTGCCCGGCTGGGT	27		SalI Tcf3 without STOP	BiFC
IF5.52_Tcf12_VN152L_F	Tcf12_VN152L_F	tcttGTCGACaccATGAATCCCCAGCAGCAG	31		SalI	BiFC
IF5.53_Tcf12_VN152L_R	Tcf12_VN152L_R	tcttctcgaggCAGATGACCCATAGGGTT	29		XhoI Tcf3 without STOP	BiFC
IF5.54_Tcf3_VN152L_F	Tcf3_VN152L_F	tcttGTCGACaagcttaccATGATGAACCAGTCTCAGAG	39			BiFC
IF5.55_Tcf3_VN152L_R	Tcf3_VN152L_R	tcttctcgaggcggccgcaaCAGGTGCCCGGCTGGGT	37		XhoI NotI Tcf3without STOP	BiFC
IF5.56_TwNterm_CC155_R	TwNterm_CC155_R	tcttgtcgacaaGTTAGCCATGACCCGCTG	30			BiFC
IF 5.57_Whsc1_F1	Whsc1_F1	tatcgtcgacaccATGGAATTTAGCATCAGAAAAAG	36		SalI	Cloning into pCMV-Sport6 plasmid
IF 5.58_Whsc1_R1	Whsc1_R1	tcttgcggccgccTTTGCCATCTGTGACCCTTC	33		notI	Cloning into pCMV-Sport6 plasmid
IF 5.60_Whsc1_R2	Whsc1_R2	tcttgcggccgccTCTTCCGATCCCTCTGACC	32			Cloning into pCMV-Sport6 plasmid
IF 5.61_Whsc1_F3	Whsc1_F3	tatcgtcgacaccAGGAGGAACAGGAAGAGGAG	33		didnt use	Cloning into pCMV-Sport6 plasmid
IF 5.62_Whsc1_R3	Whsc1_R3	tcttgcggccgccAGCTTCTTGCAATGCGTTCTTG	35		didnt use	Cloning into pCMV-Sport6 plasmid
IF 5.63_Whsc1_F2b	Whsc1_F2b	tatcgtcgacaccGCTGATGTGTCTCAGTCAGAAG	35		didnt use	Cloning into pCMV-Sport6 plasmid
IF 5.73_TwiCterm_VN173_F	TwiCterm_VN173_F	tattgaattctGGGAGCCCGCAGTCGTAC	29			To fuse VN173 at C'term of Twist1Cterm
IF5.86_Twist1Cterm_F	Twist1Cterm_F	tatcGGATCCGGGAGCCCGCAGTCGTAC	28		BamHI	To fuse with GST at N'term of Cterm of Twist1. Use with IF 1.34
IF5.87_TwibHLH_R	TwibHLH_R	TcttGAATTCctaGCTCTGCAGGACCTGGTAC	32		EcoRI	To fuse with GST at N'term of Cterm of Twist1. Use with IF 1.34
IF5.88_TwiWR_F1	TwiWR_F1	tatcGGATCCTACCAGGTCCTGCAGAGCG	29		BamHI	To fuse with GST at N'term of Cterm of Twist1. Use with IF 1.34
IF5.89_TwiWR_F2	TwiWR_F2	tatcGGATCCGACGAGCTGGACTCCAAGATG	31		BamHI	To fuse with GST at N'term of Cterm of Twist1. Use with IF 1.34
IF5.90_Chd7_F2	Chd7_F2	tatcgtcgacaccATGGAATGTGGCTACCCCGAAAAC	37	66	SalI	To fuse with GST at N'term of Cterm of Twist1. Use with IF 1.34
IF5.91_Chd7_R2	Chd7_R2	tcttgcggccgccCGCAACAAAGCTGGCCTTAG	33	67	NotI nostop	Cloning into pCMV-Sport6 plasmid
IF5.92_Chd7_F3	Chd7_F3	tatcgtcgacaccATGAGATACGAGCCCCCTACCAG	36	68	SalI	Cloning into pCMV-Sport6 plasmid
IF5.93_Chd7_R3	Chd7_R3	tcttgcggccgccCCTCACTCGAGGAGTGTCAA	33	63	NotI nostop	Cloning into pCMV-Sport6 plasmid
IF5.94_Chd7_F4	Chd7_F4	tatcgtcgacaccATGTCCTTTTGGCCCAAGGACAG	36	71	SalI	Cloning into pCMV-Sport6 plasmid
IF5.95_Chd7_R4	Chd7_R4	tcttgcggccgccCTCTTCACCCTGTGCAACCT	33	64	NotI nostop	Cloning into pCMV-Sport6 plasmid
IF 5.97_Twist1_CC155_F2	Twist1_CC155_F2	tcttgaattcttATGATGCAGGACGTGTCC	30		EcoRI	Cloning into pCMV-Sport6 plasmid
IF 5.98_TwiCterm_CC155_F2	TwiCterm_CC155_F	tcttgaattcttGGGAGCCCGCAGTCGTAC	30		EcoRI Without ATG	Cloning into pCMV-Sport6 plasmid
IF5.101_Chd7_F5	Chd7_F5	tatcgtcgacaccATGGAGAATCCGTTGCCCACAG	35	66		Cloning into pCMV-Sport6 plasmid
IF5.102_Chd7_R5	Chd7_R5	tcttgcggccgccAGGCGTCTCAACATCATTGG	33	65		Cloning into pCMV-Sport6 plasmid
IF5.103_Chd7_F6	Chd7_F6	tatcgtcgacaccATGCGTTCGTTTATGGGCATGTC	36	65	SalI	Cloning into pCMV-Sport6 plasmid
IF5.104_Chd7_R6	Chd7_R6	tcttgcggccgccCACTCGAGGAGTGTCAATAAC	34	59	NotI nostop	Cloning into pCMV-Sport6 plasmid
IF5.105_Chd7_F7	Chd7_F7	tatcgtcgacaccATGCAGTTTTCCCAAGGCCAAG	35	64		Use with R6
IF 5.107_Chd8_F2a	Chd8_F2a	tatcgtcgacaccATGGTGCTTCAGTCCATGAGTGG	36		KpnI	Cloning into pCMV-Sport6 plasmid
IF5.108_Chd8_R2	Chd8_R2	tcttgcggccgccAGAGCCTACGCGTACTTCAT	33		NotI	Cloning into pCMV-Sport6 plasmid
IF5.109_Chd8_F2b	Chd8_F2b	tatcggtaccaccATGCGCATCACTTTGGTCCTTC	35		KpnI	To use with R2
IF5.110_Chd8_F3	Chd8_F3	tatcgtcgacaccATGTCATCACAACCACAGCCAC	35		SalI	Cloning into pCMV-Sport6 plasmid
IF5.111_Chd8_R3	Chd8_R3	tcttgcggccgcCAGAAGCAACAAAGCTTGCC	32		NotI	Cloning into pCMV-Sport6 plasmid
IF5.112_Chd8_F4	Chd8_F4	tatcgtcgacaccATGGAGTCTACCAGGCAAGATAG	36		SalI	Cloning into pCMV-Sport6 plasmid
IF5.113_Chd8_R4	Chd8_R4	tcttgcggccgccATTGCAGCACTTTCGTAGCTC	34		NotI	Cloning into pCMV-Sport6 plasmid
IF5.119_Chd7_R7	Chd7_R7	tcttgcggccgccGAGGTCATTCTGGGGATTCC	33	65		Use with Chd7_F6
IF5.121_Chd7_F8	Chd7_F8	tatcgtcgacaccATGGATATGACCCAGGTCAGCG	35	63		Cloning into pCMV-Sport6 plasmid
IF5.121_Chd7_R8	Chd7_R8	tcttgcggccgccGGTGATAGTGTGGGTTCGTC	33	62		Cloning into pCMV-Sport6 plasmid
IF5.122_Chd7_F9	Chd7_F9	tatcgtcgacaccATGAGCAGCCGCCTAGTG	31	64		Cloning into pCMV-Sport6 plasmid
IF5.123_Chd7_R9	Chd7_R9	tcttgcggccgccCGACAGACCGGAATGATTTAG	34	62		Cloning into pCMV-Sport6 plasmid
IF3.14_Twi_S123A_F	S123A	GCAGgCGCTGAACGAGGC	18			site-directed mutagenesis
IF3.15_Twi_S123A_F	S123A	AGCGcCTGCGTGCGCTG	17			site-directed mutagenesis
IF3.16_Twi_R118H_F	R118H	GAGCaCCAGCGCACGCAG	18			site-directed mutagenesis
IF3.17_Twi_R118H_R	R118H	CTGGTGCTCCCGCACGTTAG	20			site-directed mutagenesis
IF3.54_Twi_Q119P_F2	Twi_Q119P_F2	GCGCCcGCGCACGCAGTCGCTGAACGAGGCGTTCG	35			site-directed mutagenesis
IF3.55_Twi_Q119P_R2	Twi_Q119P_R2	CGACTGCGTGCGCgGGCGCTCCCGCACGTTAGCCA	35			site-directed mutagenesis
IF3.56_T121S123E_F	T121S123E_F	CCAGCGCgaGCAGgaGCTGAACGAGGCGTTCGCC	34			site-directed mutagenesis
IF3.57_T121S123E_R	T121S123E_R	CAGCtcCTGCtcGCGCTGGCGCTCCCGCACGTTA	34			site-directed mutagenesis
IF3.58_T148A_F	T148A_F	CAAGATTCAGgCCCTCAAACTGGCGGCC	28			site-directed mutagenesis
IF3.59_T148A_R	T148A_R	TTTGAGGGcCTGAATCTTGCTCAGCTTG	28			site-directed mutagenesis
IF3.60_L149F_F	L149F_F	GATTCAGACCtTCAAACTGGCGGCCAGG	28			site-directed mutagenesis
IF3.61_L149F_R	L149F_R	GCCAGTTTGAaGGTCTGAATCTTGCTCAGC	30			site-directed mutagenesis
IF3.62_A152P_F	A152P_F	CTCAAACTGcCGGCCAGGTACATCGAC	27			site-directed mutagenesis
IF3.63_A152P_R	A152P_R	ACCTGGCCGgCAGTTTGAGGGTCTGAATC	29			site-directed mutagenesis
IF3.64_I156N_F	I156N_F	CCAGGTACAaCGACTTCCTGTACCAGGTCC	31			site-directed mutagenesis
IF3.65_I156N_R	I156N_R	TACAGGAAGTCGtTGTACCTGGCCGCC	27			site-directed mutagenesis
IF3.66_R120G_F	R120G_F	GCGCCAGgGCACGCAGTCGCTGAACGAGGCGTTCG	35			site-directed mutagenesis
IF3.67_R120G_R	R120G_R	CGACTGCGTGCcCTGGCGCTCCCGCACGTTAGCCA	35			site-directed mutagenesis

### Sheet: Plasmids
Addgene ID	Plasmid	Insert	Vector Type	Publication
22010	pBiFC-VN173	VN173	Mammalian Expression	(Shyu et al., 2006)
22015	pBiFC-CC155	CC155	Mammalian Expression	(Shyu et al., 2006)
22016	pBiFC-CrN173	CrN173	Mammalian Expression	(Shyu et al., 2006)
